# Myeloid cell interferon responses correlate with clearance of SARS-CoV-2

**DOI:** 10.1101/2021.06.28.450153

**Authors:** Dhiraj K. Singh, Ekaterina Aladyeva, Shibali Das, Bindu Singh, Ekaterina Esaulova, Amanda Swain, Mushtaq Ahmed, Journey Cole, Chivonne Moodley, Smriti Mehra, Larry S. Schlesinger, Maxim N. Artyomov, Shabaana A. Khader, Deepak Kaushal

## Abstract

The emergence of mutant SARS-CoV-2 strains associated with an increased risk of COVID-19-related death necessitates better understanding of the early viral dynamics, host responses and immunopathology. While studies have reported immune profiling using single cell RNA sequencing in terminal human COVID-19 patients, performing longitudinal immune cell dynamics in humans is challenging. Macaques are a suitable model of SARS-CoV-2 infection. We performed longitudinal single-cell RNA sequencing of bronchoalveolar lavage (BAL) cell suspensions from adult rhesus macaques infected with SARS-CoV-2 (n=6) to delineate the early dynamics of immune cells changes. The bronchoalveolar compartment exhibited dynamic changes in transcriptional landscape 3 days post-SARS-CoV-2-infection (3dpi) (peak viremia), relative to 14-17dpi (recovery phase) and pre-infection (baseline). We observed the accumulation of distinct populations of both macrophages and T-lymphocytes expressing strong interferon-driven inflammatory gene signature at 3dpi. Type I IFN response was highly induced in the plasmacytoid dendritic cells. The presence of a distinct HLADR^+^CD68^+^CD163^+^SIGLEC1^+^ macrophage population exhibiting higher angiotensin converting enzyme 2 (ACE2) expression was also observed. These macrophages were significantly recruited to the lungs of macaques at 3dpi and harbored SARS-CoV-2, while expressing a strong interferon-driven innate anti-viral gene signature. The accumulation of these responses correlated with decline in viremia and recovery. The recruitment of a myeloid cell-mediated Type I IFN response is associated with the rapid clearance of SARS-CoV-2 infection in macaques.
