## Supplementary material for "Myeloid cell interferon responses correlate with clearance of SARS-CoV-2": Suppl Table 1

### Sheet: Suppl. Table 1
Annotated ID	Species	Common name	Gender	Age (Year and Days)	Endpoint Weight (kg)
MM09	Macaca mulatta	Rhesus monkey	Male	3 years, 350 days	6
MM10	Macaca mulatta	Rhesus monkey	Male	3 years, 343 days	6.5
MM11	Macaca mulatta	Rhesus monkey	Female	3 years, 323 days	5.84
MM12	Macaca mulatta	Rhesus monkey	Female	3 years, 324 days	4.44
MM13	Macaca mulatta	Rhesus monkey	Female	3 years, 316 days	4.21
MM14	Macaca mulatta	Rhesus monkey	Female	3 years, 269 days	5.7
MM15	Macaca mulatta	Rhesus monkey	Male	3 years, 258 days	5.72
MM16	Macaca mulatta	Rhesus monkey	Male	3 years, 19 days	4.81
