## Supplementary material for "Myeloid cell interferon responses correlate with clearance of SARS-CoV-2": Suppl Table 2

### Sheet: IHC antibodies list
Antibody	Dilution	Supplier	Cat Number	Clone	Validation Statement: Reactivity
ACE-2	1: 50	R & D Systems	AF933	Polyclonal	Human, Mouse, Rat, Hamster
MX-1	1: 200	Thermo Fisher Scientific	PA5-22101	Polyclonal	Bovine, Human, Non-human primate, Rabbit
MX-2	1: 100	Millipore Sigma	HPA030235	Polyclonal	Human
ISG-15	1: 100	Thermo Fisher Scientific	PA5-31865	Polyclonal	Human, Rat
Siglec-1	1: 40	Novus Biologicals	NB600-534	HSn 7D2	Human, Mouse, Porcine
SARS CoV2-Nucleocapsid	1: 100	Sino Biological	40588-T62	Polyclonal	SARS-CoV-2 Coronavirus Nucleocapsid
IFN-𝛼 (FITC Conjugated)	1: 10	PBL Assay Science	21112-3	MMHA-11	Human
CD68	1: 40	Thermo Fisher Scientific	MA5-13324	KP1	Hamster, Human, Mouse, Pig, Rabbit, Rat, Rhesus monkeyn-human primate, Rat
HLA-DR	1: 40	Thermo Fisher Scientific	MA5-11966	LN3	Human, Mouse, Non-human primate, Rhesus monkey
CD123	1: 100	Thermo Fisher Scientific	PA5-85146	Polyclonal	Human
CD3	1: 80	Agilent Technologies	A045201-2	Polyclonal	N/A
C1q (FITC Conjugated)	1: 10	Abcam	ab4233	Polyclonal	Human
Secondary antibodies
Goat anti Mouse IgG, Alexa Fluor 647	1: 400	Thermo Fisher Scientific	A21236
Donkey anti Goat IgG, Alexa Fluor 555	1: 400	Thermo Fisher Scientific	A21432
Goat anti Mouse IgG, Alexa Fluor 555	1: 400	Thermo Fisher Scientific	A21422
Goat anti-rabbit IgG, Alexa Fluor 488	1: 400	Thermo Fisher Scientific	A11008
Goat anti-Mouse IgG, Alexa Fluor Plus 488	1: 400	Thermo Fisher Scientific	A32723
